# Specification of axial identity by Hoxa2 distinguishes between a phenotypic and molecular ground state in mouse cranial neural crest cells

**DOI:** 10.1101/2021.02.09.430457

**Authors:** Irina Pushel, Paul A Trainor, Robb Krumlauf

**Affiliations:** Stowers Institute for Medical Research, Kansas City, MO 64110, USA; Department of Anatomy and Cell Biology, University of Kansas Medical Center, Kansas City, KS 66160, USA

## Abstract

*Hox* genes play a key role in head formation by specifying the axial identity of neural crest cells (NCCs) migrating into embryonic pharyngeal arches. In the absence of *Hoxa2*, NCC derivatives of the second pharyngeal arch (PA2) undergo a homeotic transformation and duplicate structures formed by first arch (PA1) NCCs. Current models postulate that PA1 represents a NCC ‘ground state’ and loss of *Hoxa2* causes a reversion of PA2 NCCs to the PA1 ‘ground state’. We use bulk and single-cell RNAseq to investigate the molecular mechanisms driving this phenotypic transformation in the mouse. In *Hoxa2^-/-^* mutants, PA2 NCCs generally maintain expression of the PA2 transcriptional signature and fail to strongly upregulate a PA1 transcriptional signature. Our analyses identify putative HOXA2 targets and suggest that subsets of NCCs may respond to HOXA2 activity in distinct manners. This separation of phenotypic and molecular states has significant implications for understanding craniofacial development.
