## Supplemental Table 12 for "Specification of axial identity by Hoxa2 distinguishes between a phenotypic and molecular ground state in mouse cranial neural crest cells"

PA1_specifiers	PA2_specifiers
Tbx2	Ngfr
Scnn1g	Fap
Mid2	Ckb
Cttnbp2	Meox1
Etv1	Pax9
Klf5	Irx2
Crlf1	Rapsn
Cabp7	St8sia6
Aldh1a2	Cp
Zfp385c	Calb2
Alx3	Mgst1
Mpped2	Prox1
Rnd3	Hoxa2
Rarb	Npdc1
Eya2	Pcolce2
Tbx3	Cd83
Best3	Rxrg
Dnajc27	Il19
Plcd3	Cd40
Meg3	Popdc3
Msx2	Moxd1
Pitx1	Mybpc1
Rnase6	Meis1
Npr3	Nsg2
Osr2	Gcm2
Fam83f	Syk
Lypd2	Parp8
Itgb5	Gdnf
Clic6	Boc
Man2a1	Runx1
Bambi	Qpct
Tle4	Cyp1b1
Cd5	Nrxn1
Dkk1	Tslp
Fgf8	Sall3
Drd4	Cbln2
Gria4	Trpm6
Plxna2	Farp1
Fam107b	Pde8a
Ucma	Rdh10
Plxdc2	Cps1
Mrrf	Lypd1
Rbm18	Lypd6b
Lhx6	Grb14
Dapl1	Rbms1
Itga4	Fgf7
Dok5	Meis2
Shox2	Syt13
Syt6	Car3
Pitx2	Nkain4
Tacr3	Pfn2
Col24a1	Tbx15
Tfap2c	F3
Akr7a5	Cntfr
Capzb	Enho
Htr6	Plpp3
Ptpru	Errfi1
Pcdh7	Htra3
Asns	Fam3c
Slc7a10	Svopl
Rab38	Ptn
Myh14	Hoxa1
Scnn1b	Lmo3
Tbx22	Fgf15
Adrb3	Fgf3
Chrna6	Ano1
Irx3	Mcf2
Car12	Sytl4
Ift57	Chrdl1
Ptprm	Gpm6b
Slc16a2	Fgf20
Arx	Pdlim3
Frmpd1	Cntnap4
Tmem59l	Bmper
Fstl4	Plet1
Alx1	Plscr4
Enpp1	Stac
Zmat4	Cpne4
Satb2	Snap91
Rgs4	Adra2a
Alx4	Lrrn1
Rcc2	Dcdc2a
Nbl1	Meox2
Elmod1	Pdzrn4
Slc35f2	Cdc42ep3
Lgr6	Pax1
Serpinb6b	Gmds
Krt14	Sycp2l
Fam19a4	Zfp503
Msx1	Zdhhc2
Bdnf	Hs3st6
Nhlh2	Ptger4
Sp8	Rab11fip2
Lpar4	Hey1
Gja1	Ramp3
Serpinb1b	Inhba
Gdf6	Isl1
Rspo2	Hoxd1
Mtcl1	Klhl14
Dlg2	4930426D05Rik
Alkal2	Sptssb
Gpc3	Nkx2-6
Gpr50	Proser2
Nkx2-9	Kcna5
Dsc3	Tcf21
Rxfp3	Gjb2
Tmprss11d	1110032F04Rik
Tac1	Rgmb
4932435O22Rik	Bend7
Pym1	Foxi2
Lgi1	Plcxd3
Capn6	Rarres1
Fam196b	Pls1
Fndc1	Fzd4
Ppp1r12b	Plekhf2
Nxpe3	Foxc1
Kcnj13	Neto1
Rtl1	Casr
2610027K06Rik	Trpm3
9130024F11Rik	E330013P04Rik
AW549542	Shisa6
1500009L16Rik	Vsnl1
A930011G23Rik	Gabrg3
Peg10	Gabra5
AI606473	Spock1
Lhx8	Hoxaas2
NA	Pou3f4
NA	Slc35f3
NA	Spock2
NA	Skap2
NA	Hspa2
NA	Ntm
NA	Chst8
NA	Pantr1
NA	Fam78b
NA	Dnaic1
NA	Cxcl12
NA	Slco1a5
NA	Fam172a
NA	Tnnt1
NA	Cldn9
NA	Nipal1
NA	Hmx1
NA	Adgrv1
NA	Nr2f1
NA	Bves
NA	Cpa2
NA	Cdkn2b
NA	Thbd
NA	Grem1
NA	Lrrc55
NA	Pde11a
NA	Hoxb2
NA	Fyb2
NA	C7
NA	Hoxa3
NA	3110099E03Rik
NA	Zfp703
NA	Gm15050
NA	Hotairm1
NA	Pantr2
NA	Tcf24
NA	Gm29260
NA	Gm38414
