## Supplemental Table 13 for "Specification of axial identity by Hoxa2 distinguishes between a phenotypic and molecular ground state in mouse cranial neural crest cells"

Gene	bRNAseq	sc_cluster1	sc_cluster2	sc_cluster3	sc_cluster4	HOXA2_bound
Tle4	1	0	0	0	1	B
Ptprm	1	0	0	0	0	B
Lhx6	1	0	0	0	0	N
Alx4	1	0	0	0	0	N
Rspo2	1	0	0	0	0	B
Pym1	1	0	0	0	0	N
Rnd3	1	0	0	1	0	B
Itgb5	1	0	0	0	0	N
Ift57	1	0	0	0	0	B
Msx2	1	0	0	0	0	N
Pitx1	1	0	0	1	1	N
Clic6	1	0	0	0	0	N
Rcc2	1	0	0	0	0	B
Chrna6	1	0	0	0	0	N
Fam19a4	1	0	0	0	0	B
A930011G23Rik	1	0	0	0	0	B
Mir6236	0	1	1	1	1	N
Gm42418	0	1	1	1	1	N
mt-Rnr2	0	1	0	1	0	N
mt-Rnr1	0	1	0	0	0	N
Gm10076	0	1	1	1	1	N
Gm28438	0	1	1	1	1	N
Rpl27a	0	1	1	1	1	N
Rpl35	0	1	0	1	1	N
Rps6	0	1	1	1	1	N
Hist1h2ap	0	1	1	1	1	N
CT010467.1	0	1	0	1	0	N
Erh	0	1	1	1	1	N
Rpl38	0	1	0	1	0	B
Gm10260	0	1	1	1	1	N
Rpl36	0	1	0	1	0	N
Eno1	0	1	0	1	0	N
Rpl30	0	1	0	1	0	N
mt-Atp8	0	1	0	0	0	N
Rpl37	0	1	0	1	0	N
Rpl27	0	1	0	1	0	N
Hbb-bh1	0	1	0	0	0	N
Hist1h2ae	0	1	1	1	1	B
Rps29	0	1	0	1	0	B
Rpl34	0	1	0	1	0	B
Uba52	0	1	1	1	1	N
Rps28	0	1	0	1	0	N
Rpl6	0	1	0	1	0	N
Rps26	0	1	0	0	0	N
Rps27	0	1	0	1	0	N
Rps21	0	1	0	1	0	N
Hist1h2ab	0	1	0	1	0	N
Sec61g	0	1	0	1	0	B
Rpl39	0	1	0	1	0	N
Rpl36a	0	1	0	0	0	N
Hmga1	0	1	0	1	1	N
Hist1h1b	0	1	1	0	1	N
Nudc	0	1	0	1	0	N
H19	0	1	0	0	1	N
Atp5md	0	1	0	0	0	N
Tomm7	0	1	0	0	0	N
Atp5l	0	1	0	0	0	N
Ndufb1-ps	0	1	0	1	0	N
Hist1h4d	0	1	0	0	0	N
Prrx1	0	0	1	0	1	B
Cdh11	0	0	1	0	0	B
Peg10	0	0	1	1	0	B
App	0	0	1	0	0	B
Barx1	0	0	1	0	1	B
Cdkn1c	0	0	0	1	0	N
Ndnf	0	0	0	1	0	N
Usp50	0	0	0	1	0	N
Map1b	0	0	0	1	0	N
Ndufa3	0	0	0	1	0	N
Hmgn2	0	0	0	1	0	N
Rpl37a	0	0	0	1	0	N
Plod2	0	0	0	1	0	B
Gm15772	0	0	0	1	1	N
Rpl35a	0	0	0	1	0	N
Cox7c	0	0	0	1	0	B
Atp5k	0	0	0	1	0	N
Snrpg	0	0	0	1	0	N
Hspa8	0	0	0	1	0	N
Gbx2	0	0	0	0	1	N
Npm1	0	0	0	0	1	N
Smoc2	0	0	0	0	1	B
Hspd1	0	0	0	0	1	N
Flrt2	0	0	0	0	1	B
Ncl	0	0	0	0	1	N
Peg3	0	0	0	0	1	B
Fez1	0	0	0	0	1	N
Itm2a	0	0	0	0	1	N
Pdia3	0	0	0	0	1	N
Stk26	0	0	0	0	1	N
Flrt3	0	0	0	0	1	B
