## Supplemental Table 14 for "Specification of axial identity by Hoxa2 distinguishes between a phenotypic and molecular ground state in mouse cranial neural crest cells"

Gene	bRNAseq	sc_cluster1	sc_cluster2	sc_cluster3	sc_cluster4	HOXA2_bound
Fap	1	0	0	0	0	N
Meox1	1	0	0	0	0	N
Pax9	1	0	0	0	0	N
Irx2	1	0	0	0	0	B
Rapsn	1	0	0	0	0	N
Calb2	1	0	0	0	0	N
Mgst1	1	0	1	0	0	N
Cd40	1	0	0	0	0	N
Mybpc1	1	0	0	0	0	B
Meis1	1	0	0	0	1	B
Runx1	1	0	0	0	0	B
Qpct	1	0	0	0	0	B
Tslp	1	0	0	0	0	N
Lypd1	1	0	0	0	0	N
Fgf7	1	0	0	0	0	B
Meis2	1	1	1	0	1	B
Syt13	1	0	0	0	0	B
Pfn2	1	0	0	0	1	N
Tbx15	1	0	0	0	0	B
Cntfr	1	0	1	0	1	B
Enho	1	1	1	0	1	B
Errfi1	1	0	0	0	0	B
Ptn	1	1	1	0	1	B
Lmo3	1	0	0	0	0	B
Fgf15	1	0	0	0	0	N
Sytl4	1	0	0	0	0	N
Bmper	1	0	0	0	0	B
Dcdc2a	1	0	0	0	0	B
Zfp503	1	1	1	1	1	B
Ptger4	1	0	0	0	0	N
Ramp3	1	0	0	0	0	B
Sptssb	1	0	0	0	0	N
Gjb2	1	0	0	0	0	N
Rgmb	1	0	0	0	0	B
Fzd4	1	0	0	1	1	B
Pou3f4	1	0	0	0	1	N
Chst8	1	0	0	0	0	B
Dnaic1	1	0	0	0	0	B
Nipal1	1	0	0	0	0	N
Cpa2	1	0	0	0	0	B
Cdkn2b	1	0	0	0	0	B
3110099E03Rik	1	1	1	0	1	B
Tcf24	1	0	0	0	0	N
Malat1	0	1	0	0	0	N
Nr2f1	0	1	1	1	1	B
Hba-a1	0	1	0	0	0	N
Zfp703	0	1	1	1	1	B
Prr16	0	1	0	0	1	B
Kcnq1ot1	0	1	0	0	0	B
Xist	0	1	0	0	0	N
Tshz1	0	1	1	0	0	B
Cxcl12	0	1	0	1	0	B
Foxp1	0	1	0	0	0	B
Ankrd11	0	1	0	0	0	N
Ebf1	0	1	0	0	0	B
Sox11	0	1	0	0	0	B
Golgb1	0	1	0	0	0	N
Vgll4	0	1	0	0	0	B
Arl6ip1	0	1	0	0	0	N
Akap9	0	1	0	0	0	N
Rbms1	0	1	1	0	0	B
Gas1	0	1	0	1	0	B
Ssbp2	0	1	0	0	0	B
Tcf4	0	1	0	0	0	B
Ube2c	0	1	0	1	0	N
Snhg12	0	1	0	0	0	N
Tsc22d1	0	1	0	0	0	B
Auts2	0	1	0	0	0	B
Pbx1	0	1	0	0	0	B
Chd7	0	1	0	0	0	B
Mex3a	0	1	0	0	0	N
Ier2	0	1	0	0	0	N
Tmsb4x	0	1	0	0	0	N
Sox4	0	1	0	0	0	B
Rnf26	0	1	0	0	0	N
Atxn7l3b	0	1	0	0	0	N
Eva1b	0	1	0	0	0	N
Rbfox2	0	1	0	0	0	N
Rbbp6	0	1	0	0	0	N
Hsp90b1	0	1	0	0	0	N
2900097C17Rik	0	1	0	0	0	N
Pkdcc	0	1	0	0	0	B
Sox9	0	1	0	1	0	B
Calr	0	1	0	0	0	N
Zfp644	0	1	0	0	0	N
Tra2a	0	1	0	0	0	N
Lpar1	0	1	0	0	0	B
Emsy	0	1	0	0	0	N
Ergic2	0	1	0	0	0	N
Slc38a2	0	1	1	0	0	N
BC005561	0	1	0	0	0	N
Ing1	0	1	0	0	0	N
Cadm1	0	1	0	0	0	B
Tcerg1	0	1	0	0	0	N
Tspan13	0	1	0	0	0	N
Marcks	0	1	0	0	0	B
Atp6v0c	0	1	0	0	0	N
Mtdh	0	1	0	0	0	N
Phf14	0	1	0	0	0	N
Zfhx3	0	1	0	0	0	B
Adgrl2	0	1	0	0	0	N
Resf1	0	1	0	0	0	N
Hspa5	0	1	0	0	0	N
Alkbh1	0	1	0	0	0	N
Tril	0	1	0	0	0	N
Ktn1	0	1	0	0	0	N
Col2a1	0	1	0	0	0	N
Fzd2	0	1	1	0	1	B
Tm9sf3	0	1	0	0	0	N
Fgfr1	0	1	0	0	0	B
Itm2a	0	1	0	0	0	N
Rex1bd	0	1	0	0	0	N
Meg3	0	1	0	0	0	B
Bod1l	0	1	0	0	0	B
Tmem50a	0	1	0	0	0	N
Serpinh1	0	1	0	0	0	N
Ttc14	0	1	0	0	0	N
Igdcc3	0	1	0	0	0	B
Slc38a1	0	1	0	0	0	B
Cdc20	0	1	0	0	0	N
Tmem208	0	1	0	0	0	N
Ccar1	0	1	0	0	0	N
Col9a1	0	1	0	0	0	N
Ndfip1	0	1	0	0	0	B
Rrbp1	0	1	0	0	0	B
Magt1	0	1	0	0	0	N
Ckap4	0	1	0	0	0	B
Dancr	0	1	0	0	0	N
Clmp	0	1	0	0	0	N
Sulf2	0	1	0	0	0	N
Bsg	0	1	0	0	0	N
Tspan31	0	1	0	0	0	N
Cnpy2	0	1	0	0	0	N
Tmed9	0	1	0	0	0	N
Fbn2	0	1	0	0	0	B
Selenos	0	1	0	0	0	N
Mfap2	0	1	0	0	0	N
Cd63	0	1	0	0	0	N
Mfap4	0	1	0	0	1	N
Sec62	0	1	0	0	0	N
Tmed10	0	1	0	0	0	B
Serinc1	0	1	0	0	0	N
Peg3	0	1	0	0	0	B
Pdia6	0	1	0	0	0	N
Col3a1	0	1	0	0	0	B
Cdh11	0	1	0	0	0	B
Cst3	0	1	0	0	0	N
Gpc3	0	1	0	0	0	B
Rpn1	0	1	0	0	0	N
Spcs2	0	1	0	0	0	N
Hsd17b12	0	1	0	0	0	B
Tmem165	0	1	0	0	0	N
Laptm4a	0	1	0	0	0	B
Npc2	0	1	0	0	0	N
Ddost	0	1	0	0	0	N
Lman1	0	1	0	0	0	N
Casd1	0	1	0	0	0	N
Atp2b1	0	1	0	0	0	B
Prdx4	0	1	0	0	0	N
Ctsl	0	1	0	0	0	N
Atp2a2	0	1	0	0	0	N
Scd2	0	1	0	0	0	N
Mest	0	1	0	0	0	N
Canx	0	1	0	0	0	B
Rtn4	0	1	0	0	0	N
Rcn2	0	1	0	0	0	N
P4hb	0	1	0	0	0	N
Tecr	0	1	0	0	0	N
Tspan3	0	1	0	0	0	N
Manf	0	1	0	0	0	N
Dlx3	0	0	1	0	1	N
Hoxb3os	0	0	1	0	1	N
Farp1	0	0	1	0	1	B
Plpp3	0	0	1	0	1	N
Epha3	0	0	1	1	1	B
Nmt1	0	0	1	0	0	N
Hes1	0	0	1	0	1	B
Mecom	0	0	1	0	1	B
Hmx1	0	0	1	0	1	N
Cited1	0	0	1	0	0	N
Cd24a	0	0	1	0	1	B
Lmo4	0	0	1	0	0	B
Rpl23a	0	0	1	0	1	N
Tuba1b	0	0	1	0	0	N
Arf5	0	0	1	0	0	N
Rbp1	0	0	1	0	1	N
Cdk2ap1	0	0	1	0	0	N
Rpl14-ps1	0	0	1	0	1	N
Rpl24	0	0	1	0	0	N
Rpsa-ps10	0	0	1	0	1	N
Foxc1	0	0	0	1	0	B
Ctdnep1	0	0	0	1	0	N
Mrpl55	0	0	0	1	0	N
Eif5a	0	0	0	1	0	N
Bex2	0	0	0	1	0	N
Fabp5	0	0	0	1	0	B
Bub3	0	0	0	1	0	B
Lrrc59	0	0	0	1	0	N
Igfbp4	0	0	0	1	0	B
Ldha	0	0	0	1	0	N
Ccna2	0	0	0	1	0	N
Aurkb	0	0	0	1	0	N
Ccnb1	0	0	0	1	0	N
Tpi1	0	0	0	1	0	N
Birc5	0	0	0	1	0	N
Cdk1	0	0	0	1	0	N
Kif23	0	0	0	1	0	N
Lsm2	0	0	0	1	0	N
Aurka	0	0	0	1	0	N
Cks2	0	0	0	1	0	N
Hoxb2	0	0	0	0	1	B
Vcam1	0	0	0	0	1	B
Fstl1	0	0	0	0	1	B
Tubb2b	0	0	0	0	1	N
Crmp1	0	0	0	0	1	B
Mir703	0	0	0	0	1	B
Ttc28	0	0	0	0	1	B
Tmem132c	0	0	0	0	1	B
Gm38197	0	0	0	0	1	N
Igfbp5	0	0	0	0	1	N
Emx2	0	0	0	0	1	B
Gm11478	0	0	0	0	1	N
Tle5	0	0	0	0	1	N
Frzb	0	0	0	0	1	B
Pantr1	0	0	0	0	1	N
Gm48610	0	0	0	0	1	N
Tsen34	0	0	0	0	1	N
Sdc2	0	0	0	0	1	B
Ifitm2	0	0	0	0	1	N
Mab21l2	0	0	0	0	1	B
Asb4	0	0	0	0	1	B
Hbb-bs	0	0	0	0	1	N
Rpl26	0	0	0	0	1	N
