## Supplemental Table 15 for "Specification of axial identity by Hoxa2 distinguishes between a phenotypic and molecular ground state in mouse cranial neural crest cells"

source	term_name	term_id	adjusted_p_value	negative_log10_of_adjusted_p_value	term_size	query_size	intersection_size	effective_domain_size	intersections
GO:MF	structural constituent of ribosome	GO:0003735	4.41E-24	23.35600084	176	75	21	21095	RPL27A,RPL35,RPS6,RPL38,GM10260,RPL36,RPL30,RPL37,RPL27,RPS29,RPL34,UBA52,RPS28,RPL6,RPS26,RPS27,RPS21,RPL39,RPL36A,RPL37A,RPL35A
GO:MF	structural molecule activity	GO:0005198	4.39E-14	13.35705321	603	75	22	21095	RPL27A,RPL35,RPS6,RPL38,GM10260,RPL36,RPL30,RPL37,RPL27,RPS29,RPL34,UBA52,RPS28,RPL6,RPS26,RPS27,RPS21,RPL39,RPL36A,HMGA1,RPL37A,RPL35A
GO:MF	nucleic acid binding	GO:0003676	0.000190616	3.719841171	3734	75	32	21095	LHX6,ALX4,PYM1,IFT57,MSX2,PITX1,RPL35,RPS6,HIST1H2AP,ERH,GM10260,ENO1,RPL30,RPL37,RPL6,RPS26,RPS27,HMGA1,HIST1H1B,PRRX1,PEG10,APP,BARX1,HMGN2,RPL37A,SNRPG,HSPA8,GBX2,NPM1,HSPD1,NCL,PEG3
GO:MF	rRNA binding	GO:0019843	0.00190354	2.7204381	67	75	5	21095	RPL37,RPL6,RPL37A,NPM1,NCL
GO:MF	RNA binding	GO:0003723	0.003059813	2.514305132	1250	75	16	21095	PYM1,RPL35,RPS6,GM10260,ENO1,RPL30,RPL37,RPL6,RPS26,RPS27,RPL37A,SNRPG,HSPA8,NPM1,HSPD1,NCL
GO:MF	ribonucleoprotein complex binding	GO:0043021	0.006869211	2.163093151	148	75	6	21095	PYM1,RPL35,RPS21,RPL35A,SNRPG,NPM1
GO:BP	translation	GO:0006412	2.25E-16	15.64739254	641	76	25	21257	PYM1,RPL27A,RPL35,RPS6,RPL38,GM10260,RPL36,RPL30,RPL37,RPL27,RPS29,RPL34,UBA52,RPS28,RPL6,RPS26,RPS27,RPS21,RPL39,RPL36A,APP,RPL37A,RPL35A,NPM1,NCL
GO:BP	peptide biosynthetic process	GO:0043043	4.70E-16	15.32812021	661	76	25	21257	PYM1,RPL27A,RPL35,RPS6,RPL38,GM10260,RPL36,RPL30,RPL37,RPL27,RPS29,RPL34,UBA52,RPS28,RPL6,RPS26,RPS27,RPS21,RPL39,RPL36A,APP,RPL37A,RPL35A,NPM1,NCL
GO:BP	amide biosynthetic process	GO:0043604	2.05E-14	13.68882117	775	76	25	21257	PYM1,RPL27A,RPL35,RPS6,RPL38,GM10260,RPL36,RPL30,RPL37,RPL27,RPS29,RPL34,UBA52,RPS28,RPL6,RPS26,RPS27,RPS21,RPL39,RPL36A,APP,RPL37A,RPL35A,NPM1,NCL
GO:BP	peptide metabolic process	GO:0006518	4.45E-14	13.35194372	801	76	25	21257	PYM1,RPL27A,RPL35,RPS6,RPL38,GM10260,RPL36,RPL30,RPL37,RPL27,RPS29,RPL34,UBA52,RPS28,RPL6,RPS26,RPS27,RPS21,RPL39,RPL36A,APP,RPL37A,RPL35A,NPM1,NCL
GO:BP	cellular amide metabolic process	GO:0043603	1.64E-11	10.78540541	1034	76	25	21257	PYM1,RPL27A,RPL35,RPS6,RPL38,GM10260,RPL36,RPL30,RPL37,RPL27,RPS29,RPL34,UBA52,RPS28,RPL6,RPS26,RPS27,RPS21,RPL39,RPL36A,APP,RPL37A,RPL35A,NPM1,NCL
GO:BP	organonitrogen compound biosynthetic process	GO:1901566	1.92E-11	10.7162664	1623	76	30	21257	PYM1,RPL27A,RPL35,RPS6,RPL38,GM10260,RPL36,RPL30,MT-ATP8,RPL37,RPL27,RPS29,RPL34,UBA52,RPS28,RPL6,RPS26,RPS27,RPS21,RPL39,RPL36A,ATP5L,APP,RPL37A,PLOD2,RPL35A,ATP5K,NPM1,NCL,ITM2A
GO:BP	cellular nitrogen compound biosynthetic process	GO:0044271	7.61E-10	9.118504532	4654	76	46	21257	TLE4,LHX6,ALX4,PYM1,MSX2,PITX1,RPL27A,RPL35,RPS6,HIST1H2AP,RPL38,GM10260,RPL36,ENO1,RPL30,MT-ATP8,RPL37,RPL27,HBB-BH1,RPS29,RPL34,UBA52,RPS28,RPL6,RPS26,RPS27,RPS21,RPL39,RPL36A,HMGA1,HIST1H1B,ATP5L,PRRX1,APP,BARX1,CDKN1C,HMGN2,RPL37A,RPL35A,ATP5K,HSPA8,GBX2,NPM1,SMOC2,NCL,PEG3
GO:BP	cytoplasmic translation	GO:0002181	4.46E-09	8.350369705	99	76	10	21257	RPL38,RPL36,RPL30,RPS29,RPS28,RPL6,RPS26,RPS21,RPL39,RPL35A
GO:BP	cellular macromolecule biosynthetic process	GO:0034645	2.39E-08	7.620742955	4671	76	44	21257	TLE4,LHX6,ALX4,PYM1,MSX2,PITX1,RPL27A,RPL35,RPS6,HIST1H2AP,RPL38,GM10260,RPL36,ENO1,RPL30,RPL37,RPL27,HBB-BH1,RPS29,RPL34,UBA52,RPS28,RPL6,RPS26,RPS27,RPS21,RPL39,RPL36A,HMGA1,HIST1H1B,PRRX1,APP,BARX1,CDKN1C,HMGN2,RPL37A,RPL35A,HSPA8,GBX2,NPM1,SMOC2,NCL,PEG3,ITM2A
GO:BP	biosynthetic process	GO:0009058	3.57E-08	7.446726606	5840	76	49	21257	TLE4,LHX6,ALX4,PYM1,MSX2,PITX1,RPL27A,RPL35,RPS6,HIST1H2AP,RPL38,GM10260,RPL36,ENO1,RPL30,MT-ATP8,RPL37,RPL27,HBB-BH1,RPS29,RPL34,UBA52,RPS28,RPL6,RPS26,RPS27,RPS21,RPL39,RPL36A,HMGA1,HIST1H1B,ATP5L,PRRX1,APP,BARX1,CDKN1C,HMGN2,RPL37A,PLOD2,RPL35A,ATP5K,HSPA8,GBX2,NPM1,SMOC2,HSPD1,NCL,PEG3,ITM2A
GO:BP	cellular biosynthetic process	GO:0044249	4.55E-08	7.341976858	5643	76	48	21257	TLE4,LHX6,ALX4,PYM1,MSX2,PITX1,RPL27A,RPL35,RPS6,HIST1H2AP,RPL38,GM10260,RPL36,ENO1,RPL30,MT-ATP8,RPL37,RPL27,HBB-BH1,RPS29,RPL34,UBA52,RPS28,RPL6,RPS26,RPS27,RPS21,RPL39,RPL36A,HMGA1,HIST1H1B,ATP5L,PRRX1,APP,BARX1,CDKN1C,HMGN2,RPL37A,PLOD2,RPL35A,ATP5K,HSPA8,GBX2,NPM1,SMOC2,NCL,PEG3,ITM2A
GO:BP	macromolecule biosynthetic process	GO:0009059	6.80E-08	7.167666465	4811	76	44	21257	TLE4,LHX6,ALX4,PYM1,MSX2,PITX1,RPL27A,RPL35,RPS6,HIST1H2AP,RPL38,GM10260,RPL36,ENO1,RPL30,RPL37,RPL27,HBB-BH1,RPS29,RPL34,UBA52,RPS28,RPL6,RPS26,RPS27,RPS21,RPL39,RPL36A,HMGA1,HIST1H1B,PRRX1,APP,BARX1,CDKN1C,HMGN2,RPL37A,RPL35A,HSPA8,GBX2,NPM1,SMOC2,NCL,PEG3,ITM2A
GO:BP	organic substance biosynthetic process	GO:1901576	8.01E-08	7.096100249	5727	76	48	21257	TLE4,LHX6,ALX4,PYM1,MSX2,PITX1,RPL27A,RPL35,RPS6,HIST1H2AP,RPL38,GM10260,RPL36,ENO1,RPL30,MT-ATP8,RPL37,RPL27,HBB-BH1,RPS29,RPL34,UBA52,RPS28,RPL6,RPS26,RPS27,RPS21,RPL39,RPL36A,HMGA1,HIST1H1B,ATP5L,PRRX1,APP,BARX1,CDKN1C,HMGN2,RPL37A,PLOD2,RPL35A,ATP5K,HSPA8,GBX2,NPM1,SMOC2,NCL,PEG3,ITM2A
GO:BP	cellular nitrogen compound metabolic process	GO:0034641	1.06872E-06	5.971134557	6134	76	48	21257	TLE4,LHX6,ALX4,PYM1,MSX2,PITX1,RPL27A,RPL35,RPS6,HIST1H2AP,RPL38,GM10260,RPL36,ENO1,RPL30,MT-ATP8,RPL37,RPL27,HBB-BH1,RPS29,RPL34,UBA52,RPS28,RPL6,RPS26,RPS27,RPS21,RPL39,RPL36A,HMGA1,HIST1H1B,ATP5L,PRRX1,APP,BARX1,CDKN1C,HMGN2,RPL37A,RPL35A,ATP5K,SNRPG,HSPA8,GBX2,NPM1,SMOC2,HSPD1,NCL,PEG3
GO:BP	ribosome biogenesis	GO:0042254	1.02087E-05	4.99102955	283	76	11	21257	RPL35,RPS6,RPL38,RPL27,RPS28,RPL6,RPS27,RPS21,RPL35A,NPM1,NCL
GO:BP	gene expression	GO:0010467	1.48882E-05	4.827158826	5404	76	43	21257	TLE4,LHX6,ALX4,PYM1,MSX2,PITX1,RPL27A,RPL35,RPS6,HIST1H2AP,RPL38,GM10260,RPL36,ENO1,RPL30,RPL37,RPL27,HBB-BH1,RPS29,RPL34,UBA52,RPS28,RPL6,RPS26,RPS27,RPS21,RPL39,RPL36A,HMGA1,HIST1H1B,PRRX1,APP,BARX1,CDKN1C,HMGN2,RPL37A,RPL35A,SNRPG,HSPA8,GBX2,NPM1,NCL,PEG3
GO:BP	ribonucleoprotein complex biogenesis	GO:0022613	4.13161E-05	4.383880512	406	76	12	21257	RPL35,RPS6,RPL38,RPL27,RPS28,RPL6,RPS27,RPS21,RPL35A,SNRPG,NPM1,NCL
GO:BP	rRNA processing	GO:0006364	7.64072E-05	4.116865452	199	76	9	21257	RPL35,RPS6,RPL27,RPS28,RPS27,RPS21,RPL35A,NPM1,NCL
GO:BP	rRNA metabolic process	GO:0016072	0.000116484	3.933732	209	76	9	21257	RPL35,RPS6,RPL27,RPS28,RPS27,RPS21,RPL35A,NPM1,NCL
GO:BP	ribosomal small subunit biogenesis	GO:0042274	0.000217308	3.662923815	64	76	6	21257	RPS6,RPL38,RPS28,RPS27,RPS21,NPM1
GO:BP	cellular macromolecule metabolic process	GO:0044260	0.000350742	3.455012204	7999	76	51	21257	TLE4,PTPRM,LHX6,ALX4,PYM1,IFT57,MSX2,PITX1,RPL27A,RPL35,RPS6,HIST1H2AP,RPL38,GM10260,RPL36,ENO1,RPL30,RPL37,RPL27,HBB-BH1,RPS29,RPL34,UBA52,RPS28,RPL6,RPS26,RPS27,RPS21,RPL39,RPL36A,HMGA1,HIST1H1B,PRRX1,APP,BARX1,CDKN1C,NDNF,USP50,HMGN2,RPL37A,PLOD2,RPL35A,HSPA8,GBX2,NPM1,SMOC2,HSPD1,NCL,PEG3,ITM2A,STK26
GO:BP	cellular component biogenesis	GO:0044085	0.000826014	3.083012415	2931	76	28	21257	RND3,ITGB5,IFT57,RCC2,RPL35,RPS6,RPL38,RPL27,RPS28,RPL6,RPS27,RPS21,HMGA1,HIST1H1B,NDUFB1-PS,CDH11,APP,USP50,MAP1B,NDUFA3,RPL35A,SNRPG,NPM1,FLRT2,NCL,FEZ1,STK26,FLRT3
GO:BP	nitrogen compound metabolic process	GO:0006807	0.00115863	2.936055133	9684	76	56	21257	TLE4,PTPRM,LHX6,ALX4,PYM1,IFT57,MSX2,PITX1,RPL27A,RPL35,RPS6,HIST1H2AP,RPL38,GM10260,RPL36,ENO1,RPL30,MT-ATP8,RPL37,RPL27,HBB-BH1,RPS29,RPL34,UBA52,RPS28,RPL6,RPS26,RPS27,RPS21,RPL39,RPL36A,HMGA1,HIST1H1B,ATP5L,PRRX1,APP,BARX1,CDKN1C,NDNF,USP50,HMGN2,RPL37A,PLOD2,RPL35A,ATP5K,SNRPG,HSPA8,GBX2,NPM1,SMOC2,HSPD1,NCL,PEG3,ITM2A,PDIA3,STK26
GO:BP	cellular metabolic process	GO:0044237	0.001367283	2.864141575	10325	76	58	21257	TLE4,PTPRM,LHX6,ALX4,PYM1,IFT57,MSX2,PITX1,RPL27A,RPL35,RPS6,HIST1H2AP,RPL38,GM10260,RPL36,ENO1,RPL30,MT-ATP8,RPL37,RPL27,HBB-BH1,RPS29,RPL34,UBA52,RPS28,RPL6,RPS26,RPS27,RPS21,RPL39,RPL36A,HMGA1,HIST1H1B,TOMM7,ATP5L,PRRX1,APP,BARX1,CDKN1C,NDNF,USP50,HMGN2,RPL37A,PLOD2,RPL35A,COX7C,ATP5K,SNRPG,HSPA8,GBX2,NPM1,SMOC2,HSPD1,NCL,PEG3,FEZ1,ITM2A,STK26
GO:BP	metabolic process	GO:0008152	0.001792021	2.746656963	11336	76	61	21257	TLE4,PTPRM,LHX6,ALX4,PYM1,IFT57,MSX2,PITX1,RPL27A,RPL35,RPS6,HIST1H2AP,RPL38,GM10260,RPL36,ENO1,RPL30,MT-ATP8,RPL37,RPL27,HBB-BH1,RPS29,RPL34,UBA52,RPS28,RPL6,RPS26,RPS27,RPS21,RPL39,RPL36A,HMGA1,HIST1H1B,TOMM7,ATP5L,NDUFB1-PS,PRRX1,APP,BARX1,CDKN1C,NDNF,USP50,NDUFA3,HMGN2,RPL37A,PLOD2,RPL35A,COX7C,ATP5K,SNRPG,HSPA8,GBX2,NPM1,SMOC2,HSPD1,NCL,PEG3,FEZ1,ITM2A,PDIA3,STK26
GO:BP	embryonic morphogenesis	GO:0048598	0.004690672	2.328764977	632	76	12	21257	ALX4,RSPO2,ITGB5,IFT57,MSX2,PITX1,RPS6,RPL38,PRRX1,CDKN1C,GBX2,FLRT3
GO:BP	macromolecule metabolic process	GO:0043170	0.007529936	2.12320872	9280	76	53	21257	TLE4,PTPRM,LHX6,ALX4,PYM1,IFT57,MSX2,PITX1,RPL27A,RPL35,RPS6,HIST1H2AP,RPL38,GM10260,RPL36,ENO1,RPL30,RPL37,RPL27,HBB-BH1,RPS29,RPL34,UBA52,RPS28,RPL6,RPS26,RPS27,RPS21,RPL39,RPL36A,HMGA1,HIST1H1B,PRRX1,APP,BARX1,CDKN1C,NDNF,USP50,HMGN2,RPL37A,PLOD2,RPL35A,SNRPG,HSPA8,GBX2,NPM1,SMOC2,HSPD1,NCL,PEG3,ITM2A,PDIA3,STK26
GO:BP	ncRNA processing	GO:0034470	0.008271898	2.082394853	348	76	9	21257	RPL35,RPS6,RPL27,RPS28,RPS27,RPS21,RPL35A,NPM1,NCL
GO:BP	embryonic hindlimb morphogenesis	GO:0035116	0.010056009	1.997574325	32	76	4	21257	ALX4,RSPO2,MSX2,PITX1
GO:BP	primary metabolic process	GO:0044238	0.01015245	1.993429129	10234	76	56	21257	TLE4,PTPRM,LHX6,ALX4,PYM1,IFT57,MSX2,PITX1,RPL27A,RPL35,RPS6,HIST1H2AP,RPL38,GM10260,RPL36,ENO1,RPL30,MT-ATP8,RPL37,RPL27,HBB-BH1,RPS29,RPL34,UBA52,RPS28,RPL6,RPS26,RPS27,RPS21,RPL39,RPL36A,HMGA1,HIST1H1B,ATP5L,PRRX1,APP,BARX1,CDKN1C,NDNF,USP50,HMGN2,RPL37A,PLOD2,RPL35A,ATP5K,SNRPG,HSPA8,GBX2,NPM1,SMOC2,HSPD1,NCL,PEG3,ITM2A,PDIA3,STK26
GO:BP	ribosomal large subunit biogenesis	GO:0042273	0.012704137	1.896054826	73	76	5	21257	RPL35,RPL38,RPL6,RPL35A,NPM1
GO:BP	RNA processing	GO:0006396	0.019008127	1.721060667	854	76	13	21257	RPL35,RPS6,RPL27,RPS28,RPS26,RPS27,RPS21,APP,RPL35A,SNRPG,HSPA8,NPM1,NCL
GO:BP	cellular protein metabolic process	GO:0044267	0.020587766	1.686390766	4943	76	35	21257	PTPRM,PYM1,IFT57,RPL27A,RPL35,RPS6,RPL38,GM10260,RPL36,RPL30,RPL37,RPL27,RPS29,RPL34,UBA52,RPS28,RPL6,RPS26,RPS27,RPS21,RPL39,RPL36A,HIST1H1B,APP,CDKN1C,NDNF,USP50,RPL37A,PLOD2,RPL35A,HSPA8,NPM1,HSPD1,NCL,STK26
GO:BP	hindlimb morphogenesis	GO:0035137	0.025009101	1.601901918	40	76	4	21257	ALX4,RSPO2,MSX2,PITX1
GO:BP	organonitrogen compound metabolic process	GO:1901564	0.027335281	1.563276465	6426	76	41	21257	PTPRM,PYM1,IFT57,RPL27A,RPL35,RPS6,RPL38,GM10260,RPL36,ENO1,RPL30,MT-ATP8,RPL37,RPL27,RPS29,RPL34,UBA52,RPS28,RPL6,RPS26,RPS27,RPS21,RPL39,RPL36A,HIST1H1B,ATP5L,APP,CDKN1C,NDNF,USP50,RPL37A,PLOD2,RPL35A,ATP5K,HSPA8,NPM1,HSPD1,NCL,ITM2A,PDIA3,STK26
GO:BP	cellular component organization or biogenesis	GO:0071840	0.02838075	1.546976136	6190	76	40	21257	PTPRM,PYM1,RND3,ITGB5,IFT57,MSX2,RCC2,RPL35,RPS6,HIST1H2AP,RPL38,RPL27,RPS28,RPL6,RPS27,RPS21,HMGA1,HIST1H1B,TOMM7,NDUFB1-PS,PRRX1,CDH11,APP,CDKN1C,NDNF,USP50,MAP1B,NDUFA3,RPL35A,SNRPG,HSPA8,GBX2,NPM1,SMOC2,HSPD1,FLRT2,NCL,FEZ1,STK26,FLRT3
GO:BP	cellular process	GO:0009987	0.047959259	1.319127537	16782	76	73	21257	TLE4,PTPRM,LHX6,ALX4,RSPO2,PYM1,RND3,ITGB5,IFT57,MSX2,PITX1,RCC2,CHRNA6,RPL27A,RPL35,RPS6,HIST1H2AP,ERH,RPL38,GM10260,RPL36,ENO1,RPL30,MT-ATP8,RPL37,RPL27,HBB-BH1,RPS29,RPL34,UBA52,RPS28,RPL6,RPS26,RPS27,RPS21,RPL39,RPL36A,HMGA1,HIST1H1B,NUDC,TOMM7,ATP5L,NDUFB1-PS,PRRX1,CDH11,PEG10,APP,BARX1,CDKN1C,NDNF,USP50,MAP1B,NDUFA3,HMGN2,RPL37A,PLOD2,RPL35A,COX7C,ATP5K,SNRPG,HSPA8,GBX2,NPM1,SMOC2,HSPD1,FLR…
GO:BP	ncRNA metabolic process	GO:0034660	0.049101194	1.30890795	435	76	9	21257	RPL35,RPS6,RPL27,RPS28,RPS27,RPS21,RPL35A,NPM1,NCL
GO:CC	cytosolic ribosome	GO:0022626	1.62E-26	25.7916671	114	76	20	21187	RPL27A,RPL35,RPS6,RPL38,RPL36,RPL30,RPL37,RPL27,RPS29,RPL34,UBA52,RPS28,RPL6,RPS26,RPS27,RPS21,RPL39,RPL36A,RPL37A,RPL35A
GO:CC	ribosomal subunit	GO:0044391	1.87E-24	23.72871447	205	76	22	21187	RPL27A,RPL35,RPS6,RPL38,GM10260,RPL36,RPL30,RPL37,RPL27,RPS29,RPL34,UBA52,RPS28,RPL6,RPS26,RPS27,RPS21,RPL39,RPL36A,RPL37A,RPL35A,NPM1
GO:CC	ribosome	GO:0005840	1.04E-22	21.98301281	245	76	22	21187	RPL27A,RPL35,RPS6,RPL38,GM10260,RPL36,RPL30,RPL37,RPL27,RPS29,RPL34,UBA52,RPS28,RPL6,RPS26,RPS27,RPS21,RPL39,RPL36A,RPL37A,RPL35A,NPM1
GO:CC	cytosolic large ribosomal subunit	GO:0022625	2.30E-19	18.63845839	65	76	14	21187	RPL27A,RPL35,RPL38,RPL36,RPL30,RPL37,RPL27,RPL34,UBA52,RPL6,RPL39,RPL36A,RPL37A,RPL35A
GO:CC	large ribosomal subunit	GO:0015934	1.39E-16	15.85581869	129	76	15	21187	RPL27A,RPL35,RPL38,RPL36,RPL30,RPL37,RPL27,RPL34,UBA52,RPL6,RPL39,RPL36A,RPL37A,RPL35A,NPM1
GO:CC	ribonucleoprotein complex	GO:1990904	5.31E-16	15.27501782	721	76	25	21187	RPL27A,RPL35,RPS6,RPL38,GM10260,RPL36,RPL30,RPL37,RPL27,RPS29,RPL34,UBA52,RPS28,RPL6,RPS26,RPS27,RPS21,RPL39,RPL36A,RPL37A,RPL35A,SNRPG,HSPA8,NPM1,NCL
GO:CC	polysomal ribosome	GO:0042788	4.18E-13	12.37847428	32	76	9	21187	RPL38,RPL36,RPL30,RPS29,RPS28,RPL6,RPS26,RPS21,RPL39
GO:CC	protein-containing complex	GO:0032991	3.23E-12	11.49128558	5297	76	51	21187	TLE4,ALX4,PYM1,ITGB5,IFT57,PITX1,CLIC6,CHRNA6,RPL27A,RPL35,RPS6,HIST1H2AP,ERH,RPL38,GM10260,RPL36,ENO1,RPL30,MT-ATP8,RPL37,RPL27,HBB-BH1,RPS29,RPL34,UBA52,RPS28,RPL6,RPS26,RPS27,RPS21,RPL39,RPL36A,HMGA1,HIST1H1B,ATP5MD,TOMM7,ATP5L,NDUFB1-PS,CDH11,APP,MAP1B,NDUFA3,RPL37A,RPL35A,ATP5K,SNRPG,HSPA8,NPM1,HSPD1,NCL,PDIA3
GO:CC	polysome	GO:0005844	1.96E-11	10.70852609	71	76	10	21187	RPS6,RPL38,RPL36,RPL30,RPS29,RPS28,RPL6,RPS26,RPS21,RPL39
GO:CC	small ribosomal subunit	GO:0015935	3.38E-09	8.470651887	81	76	9	21187	RPS6,GM10260,RPS29,UBA52,RPS28,RPS26,RPS27,RPS21,NPM1
GO:CC	rough endoplasmic reticulum	GO:0005791	5.54E-08	7.256229086	110	76	9	21187	RPL27,RPS29,RPS28,RPL6,RPS26,RPS21,APP,PLOD2,HSPD1
GO:CC	cytosolic small ribosomal subunit	GO:0022627	7.29E-08	7.137222054	46	76	7	21187	RPS6,RPS29,UBA52,RPS28,RPS26,RPS27,RPS21
GO:CC	cytosol	GO:0005829	5.56E-07	6.254584402	3722	76	36	21187	PYM1,MSX2,RPL27A,RPL35,RPS6,RPL38,GM10260,RPL36,ENO1,RPL30,RPL37,RPL27,HBB-BH1,RPS29,RPL34,UBA52,RPS28,RPL6,RPS26,RPS27,RPS21,RPL39,RPL36A,NUDC,PRRX1,PEG10,USP50,MAP1B,RPL37A,RPL35A,SNRPG,HSPA8,NPM1,HSPD1,STK26,FLRT3
GO:CC	cytoplasmic side of rough endoplasmic reticulum membrane	GO:0098556	6.03E-07	6.219490939	6	76	4	21187	RPL27,RPS29,RPS28,RPS26
GO:CC	intracellular	GO:0005622	2.37331E-06	5.624646075	13880	76	71	21187	TLE4,PTPRM,LHX6,ALX4,PYM1,RND3,IFT57,MSX2,PITX1,CLIC6,RCC2,RPL27A,RPL35,RPS6,HIST1H2AP,ERH,RPL38,GM10260,RPL36,ENO1,RPL30,MT-ATP8,RPL37,RPL27,HBB-BH1,RPS29,RPL34,UBA52,RPS28,RPL6,RPS26,RPS27,RPS21,SEC61G,RPL39,RPL36A,HMGA1,HIST1H1B,NUDC,ATP5MD,TOMM7,ATP5L,NDUFB1-PS,PRRX1,CDH11,PEG10,APP,BARX1,CDKN1C,USP50,MAP1B,NDUFA3,HMGN2,RPL37A,PLOD2,RPL35A,COX7C,ATP5K,SNRPG,HSPA8,GBX2,NPM1,HSPD1,FLRT2,NCL,PEG…
GO:CC	cytoplasm	GO:0005737	8.98367E-06	5.046546242	10843	76	62	21187	PTPRM,PYM1,RND3,IFT57,MSX2,PITX1,CLIC6,RCC2,RPL27A,RPL35,RPS6,ERH,RPL38,GM10260,RPL36,ENO1,RPL30,MT-ATP8,RPL37,RPL27,HBB-BH1,RPS29,RPL34,UBA52,RPS28,RPL6,RPS26,RPS27,RPS21,SEC61G,RPL39,RPL36A,NUDC,ATP5MD,TOMM7,ATP5L,NDUFB1-PS,PRRX1,CDH11,PEG10,APP,USP50,MAP1B,NDUFA3,HMGN2,RPL37A,PLOD2,RPL35A,COX7C,ATP5K,SNRPG,HSPA8,NPM1,HSPD1,FLRT2,NCL,PEG3,FEZ1,ITM2A,PDIA3,STK26,FLRT3
GO:CC	rough endoplasmic reticulum membrane	GO:0030867	1.52629E-05	4.816361858	29	76	5	21187	RPL27,RPS29,RPS28,RPS26,PLOD2
GO:CC	intracellular organelle	GO:0043229	3.71152E-05	4.430447693	12188	76	65	21187	TLE4,LHX6,ALX4,PYM1,RND3,IFT57,MSX2,PITX1,RCC2,RPL27A,RPL35,RPS6,HIST1H2AP,RPL38,GM10260,RPL36,RPL30,MT-ATP8,RPL37,RPL27,RPS29,RPL34,UBA52,RPS28,RPL6,RPS26,RPS27,RPS21,SEC61G,RPL39,RPL36A,HMGA1,HIST1H1B,NUDC,ATP5MD,TOMM7,ATP5L,NDUFB1-PS,PRRX1,PEG10,APP,BARX1,CDKN1C,USP50,MAP1B,NDUFA3,HMGN2,RPL37A,PLOD2,RPL35A,COX7C,ATP5K,SNRPG,HSPA8,GBX2,NPM1,HSPD1,FLRT2,NCL,PEG3,FEZ1,ITM2A,PDIA3,STK26,FLRT3
GO:CC	cytoplasmic side of endoplasmic reticulum membrane	GO:0098554	3.93909E-05	4.40460444	14	76	4	21187	RPL27,RPS29,RPS28,RPS26
GO:CC	intracellular non-membrane-bounded organelle	GO:0043232	4.15118E-05	4.381828637	4363	76	36	21187	PYM1,IFT57,RCC2,RPL27A,RPL35,RPS6,HIST1H2AP,RPL38,GM10260,RPL36,RPL30,RPL37,RPL27,RPS29,RPL34,UBA52,RPS28,RPL6,RPS26,RPS27,RPS21,RPL39,RPL36A,HMGA1,HIST1H1B,NUDC,APP,MAP1B,HMGN2,RPL37A,RPL35A,SNRPG,HSPA8,NPM1,NCL,FEZ1
GO:CC	non-membrane-bounded organelle	GO:0043228	4.54183E-05	4.342769234	4378	76	36	21187	PYM1,IFT57,RCC2,RPL27A,RPL35,RPS6,HIST1H2AP,RPL38,GM10260,RPL36,RPL30,RPL37,RPL27,RPS29,RPL34,UBA52,RPS28,RPL6,RPS26,RPS27,RPS21,RPL39,RPL36A,HMGA1,HIST1H1B,NUDC,APP,MAP1B,HMGN2,RPL37A,RPL35A,SNRPG,HSPA8,NPM1,NCL,FEZ1
GO:CC	organelle	GO:0043226	0.00016037	3.794878183	12547	76	65	21187	TLE4,LHX6,ALX4,PYM1,RND3,IFT57,MSX2,PITX1,RCC2,RPL27A,RPL35,RPS6,HIST1H2AP,RPL38,GM10260,RPL36,RPL30,MT-ATP8,RPL37,RPL27,RPS29,RPL34,UBA52,RPS28,RPL6,RPS26,RPS27,RPS21,SEC61G,RPL39,RPL36A,HMGA1,HIST1H1B,NUDC,ATP5MD,TOMM7,ATP5L,NDUFB1-PS,PRRX1,PEG10,APP,BARX1,CDKN1C,USP50,MAP1B,NDUFA3,HMGN2,RPL37A,PLOD2,RPL35A,COX7C,ATP5K,SNRPG,HSPA8,GBX2,NPM1,HSPD1,FLRT2,NCL,PEG3,FEZ1,ITM2A,PDIA3,STK26,FLRT3
GO:CC	mitochondrial proton-transporting ATP synthase complex	GO:0005753	0.00028166	3.550274817	22	76	4	21187	MT-ATP8,ATP5MD,ATP5L,ATP5K
GO:CC	proton-transporting ATP synthase complex	GO:0045259	0.000340031	3.468481509	23	76	4	21187	MT-ATP8,ATP5MD,ATP5L,ATP5K
GO:CC	inner mitochondrial membrane protein complex	GO:0098800	0.002020527	2.694535297	131	76	6	21187	MT-ATP8,ATP5MD,ATP5L,NDUFB1-PS,NDUFA3,ATP5K
GO:CC	mitochondrial proton-transporting ATP synthase complex, coupling factor F(o)	GO:0000276	0.002522209	2.598218939	12	76	3	21187	MT-ATP8,ATP5L,ATP5K
GO:CC	proton-transporting ATP synthase complex, coupling factor F(o)	GO:0045263	0.004151594	2.38178511	14	76	3	21187	MT-ATP8,ATP5L,ATP5K
GO:CC	intracellular membrane-bounded organelle	GO:0043231	0.010074869	1.996760574	10465	76	55	21187	TLE4,LHX6,ALX4,PYM1,RND3,IFT57,MSX2,PITX1,RCC2,RPL27A,RPS6,HIST1H2AP,RPL36,RPL30,MT-ATP8,RPL27,RPS29,RPL34,UBA52,RPS28,RPL6,RPS26,RPS21,SEC61G,HMGA1,HIST1H1B,NUDC,ATP5MD,TOMM7,ATP5L,NDUFB1-PS,PRRX1,PEG10,APP,BARX1,CDKN1C,NDUFA3,HMGN2,PLOD2,RPL35A,COX7C,ATP5K,SNRPG,HSPA8,GBX2,NPM1,HSPD1,FLRT2,NCL,PEG3,FEZ1,ITM2A,PDIA3,STK26,FLRT3
GO:CC	proton-transporting two-sector ATPase complex	GO:0016469	0.010364599	1.984447477	53	76	4	21187	MT-ATP8,ATP5MD,ATP5L,ATP5K
GO:CC	mitochondrial protein complex	GO:0098798	0.012858705	1.890802755	267	76	7	21187	MT-ATP8,ATP5MD,TOMM7,ATP5L,NDUFB1-PS,NDUFA3,ATP5K
GO:CC	proton-transporting two-sector ATPase complex, proton-transporting domain	GO:0033177	0.022496185	1.647891127	24	76	3	21187	MT-ATP8,ATP5L,ATP5K
GO:CC	membrane-bounded organelle	GO:0043227	0.041415587	1.382836183	11198	76	56	21187	TLE4,LHX6,ALX4,PYM1,RND3,IFT57,MSX2,PITX1,RCC2,RPL27A,RPS6,HIST1H2AP,RPL36,RPL30,MT-ATP8,RPL27,RPS29,RPL34,UBA52,RPS28,RPL6,RPS26,RPS21,SEC61G,HMGA1,HIST1H1B,NUDC,ATP5MD,TOMM7,ATP5L,NDUFB1-PS,PRRX1,PEG10,APP,BARX1,CDKN1C,USP50,NDUFA3,HMGN2,PLOD2,RPL35A,COX7C,ATP5K,SNRPG,HSPA8,GBX2,NPM1,HSPD1,FLRT2,NCL,PEG3,FEZ1,ITM2A,PDIA3,STK26,FLRT3
GO:CC	membrane protein complex	GO:0098796	0.044761647	1.349093938	1126	76	13	21187	ITGB5,CLIC6,CHRNA6,MT-ATP8,ATP5MD,TOMM7,ATP5L,NDUFB1-PS,CDH11,NDUFA3,ATP5K,HSPD1,PDIA3
GO:CC	mitochondrial inner membrane	GO:0005743	0.04567882	1.340285121	438	76	8	21187	MT-ATP8,ATP5MD,ATP5L,NDUFB1-PS,NDUFA3,COX7C,ATP5K,HSPD1
GO:CC	endoplasmic reticulum	GO:0005783	0.046022167	1.33703294	1624	76	16	21187	RPL27A,RPS6,RPL27,RPS29,RPL34,RPS28,RPL6,RPS26,RPS21,SEC61G,APP,PLOD2,HSPD1,FLRT2,PDIA3,FLRT3
GO:CC	synapse	GO:0045202	0.048285285	1.316185203	1460	76	15	21187	CHRNA6,RPL38,ENO1,RPL30,RPL37,UBA52,RPL6,RPS21,CDH11,APP,USP50,MAP1B,HSPA8,FLRT2,FLRT3
KEGG	Ribosome	KEGG:03010	1.36E-18	17.86763652	107	36	16	6926	RPL27A,RPS6,RPL38,RPL36,RPL30,RPL37,RPL27,RPL34,UBA52,RPS28,RPL6,RPS27,RPS21,RPL36A,RPL37A,RPL35A
REAC	SRP-dependent cotranslational protein targeting to membrane	REAC:R-MMU-1799339	2.56E-22	21.59164681	89	47	18	8671	RPL27A,RPL35,RPS6,RPL38,RPL30,RPL37,RPL27,RPS29,RPL34,UBA52,RPS28,RPL6,RPS26,RPS27,RPS21,RPL39,RPL36A,RPL35A
REAC	Nonsense Mediated Decay (NMD) independent of the Exon Junction Complex (EJC)	REAC:R-MMU-975956	3.96E-22	21.40180054	91	47	18	8671	RPL27A,RPL35,RPS6,RPL38,RPL30,RPL37,RPL27,RPS29,RPL34,UBA52,RPS28,RPL6,RPS26,RPS27,RPS21,RPL39,RPL36A,RPL35A
REAC	Formation of a pool of free 40S subunits	REAC:R-MMU-72689	1.69E-21	20.77256067	98	47	18	8671	RPL27A,RPL35,RPS6,RPL38,RPL30,RPL37,RPL27,RPS29,RPL34,UBA52,RPS28,RPL6,RPS26,RPS27,RPS21,RPL39,RPL36A,RPL35A
REAC	L13a-mediated translational silencing of Ceruloplasmin expression	REAC:R-MMU-156827	1.11E-20	19.95596849	108	47	18	8671	RPL27A,RPL35,RPS6,RPL38,RPL30,RPL37,RPL27,RPS29,RPL34,UBA52,RPS28,RPL6,RPS26,RPS27,RPS21,RPL39,RPL36A,RPL35A
REAC	GTP hydrolysis and joining of the 60S ribosomal subunit	REAC:R-MMU-72706	1.32E-20	19.87897714	109	47	18	8671	RPL27A,RPL35,RPS6,RPL38,RPL30,RPL37,RPL27,RPS29,RPL34,UBA52,RPS28,RPL6,RPS26,RPS27,RPS21,RPL39,RPL36A,RPL35A
REAC	Nonsense-Mediated Decay (NMD)	REAC:R-MMU-927802	2.23E-20	19.6526242	112	47	18	8671	RPL27A,RPL35,RPS6,RPL38,RPL30,RPL37,RPL27,RPS29,RPL34,UBA52,RPS28,RPL6,RPS26,RPS27,RPS21,RPL39,RPL36A,RPL35A
REAC	Nonsense Mediated Decay (NMD) enhanced by the Exon Junction Complex (EJC)	REAC:R-MMU-975957	2.23E-20	19.6526242	112	47	18	8671	RPL27A,RPL35,RPS6,RPL38,RPL30,RPL37,RPL27,RPS29,RPL34,UBA52,RPS28,RPL6,RPS26,RPS27,RPS21,RPL39,RPL36A,RPL35A
REAC	Cap-dependent Translation Initiation	REAC:R-MMU-72737	4.35E-20	19.36105585	116	47	18	8671	RPL27A,RPL35,RPS6,RPL38,RPL30,RPL37,RPL27,RPS29,RPL34,UBA52,RPS28,RPL6,RPS26,RPS27,RPS21,RPL39,RPL36A,RPL35A
REAC	Eukaryotic Translation Initiation	REAC:R-MMU-72613	4.35E-20	19.36105585	116	47	18	8671	RPL27A,RPL35,RPS6,RPL38,RPL30,RPL37,RPL27,RPS29,RPL34,UBA52,RPS28,RPL6,RPS26,RPS27,RPS21,RPL39,RPL36A,RPL35A
REAC	Major pathway of rRNA processing in the nucleolus and cytosol	REAC:R-MMU-6791226	1.22E-18	17.91392515	168	47	19	8671	RPL27A,RPL35,RPS6,RPL38,RPL30,RPL37,RPL27,RPS29,RPL34,UBA52,RPS28,RPL6,RPS26,RPS27,RPS21,RPL39,RPL36A,RPL35A,NCL
REAC	rRNA processing	REAC:R-MMU-72312	1.22E-18	17.91392515	168	47	19	8671	RPL27A,RPL35,RPS6,RPL38,RPL30,RPL37,RPL27,RPS29,RPL34,UBA52,RPS28,RPL6,RPS26,RPS27,RPS21,RPL39,RPL36A,RPL35A,NCL
REAC	rRNA processing in the nucleus and cytosol	REAC:R-MMU-8868773	1.22E-18	17.91392515	168	47	19	8671	RPL27A,RPL35,RPS6,RPL38,RPL30,RPL37,RPL27,RPS29,RPL34,UBA52,RPS28,RPL6,RPS26,RPS27,RPS21,RPL39,RPL36A,RPL35A,NCL
REAC	Translation	REAC:R-MMU-72766	5.23E-15	14.28138392	218	47	18	8671	RPL27A,RPL35,RPS6,RPL38,RPL30,RPL37,RPL27,RPS29,RPL34,UBA52,RPS28,RPL6,RPS26,RPS27,RPS21,RPL39,RPL36A,RPL35A
REAC	Metabolism of RNA	REAC:R-MMU-8953854	2.84E-11	10.5469819	544	47	21	8671	RPL27A,RPL35,RPS6,RPL38,RPL30,RPL37,RPL27,RPS29,RPL34,UBA52,RPS28,RPL6,RPS26,RPS27,RPS21,RPL39,RPL36A,RPL35A,SNRPG,HSPA8,NCL
REAC	Formation of the ternary complex, and subsequently, the 43S complex	REAC:R-MMU-72695	7.46699E-05	4.126854558	51	47	6	8671	RPS6,RPS29,RPS28,RPS26,RPS27,RPS21
REAC	Translation initiation complex formation	REAC:R-MMU-72649	0.000163107	3.787527559	58	47	6	8671	RPS6,RPS29,RPS28,RPS26,RPS27,RPS21
REAC	Ribosomal scanning and start codon recognition	REAC:R-MMU-72702	0.000163107	3.787527559	58	47	6	8671	RPS6,RPS29,RPS28,RPS26,RPS27,RPS21
REAC	Activation of the mRNA upon binding of the cap-binding complex and eIFs, and subsequent binding to 43S	REAC:R-MMU-72662	0.000180835	3.742717643	59	47	6	8671	RPS6,RPS29,RPS28,RPS26,RPS27,RPS21
REAC	Metabolism of proteins	REAC:R-MMU-392499	0.000345526	3.461519062	1565	47	23	8671	RPL27A,RPL35,RPS6,HIST1H2AP,RPL38,RPL30,RPL37,RPL27,RPS29,RPL34,UBA52,RPS28,RPL6,RPS26,RPS27,RPS21,RPL39,RPL36A,APP,RPL35A,HSPA8,NPM1,PDIA3
REAC	Formation of ATP by chemiosmotic coupling	REAC:R-MMU-163210	0.037186158	1.429618687	19	47	3	8671	MT-ATP8,ATP5L,ATP5K
REAC	Cristae formation	REAC:R-MMU-8949613	0.037186158	1.429618687	19	47	3	8671	MT-ATP8,ATP5L,ATP5K
WP	Cytoplasmic Ribosomal Proteins	WP:WP163	2.14E-15	14.66974294	64	29	13	4091	RPL27A,RPS6,RPL38,RPL36,RPL30,RPL37,RPL34,RPS28,RPL6,RPS21,RPL36A,RPL37A,RPL35A
TF	Factor: E2F; motif: GGCGSG	TF:M00803	0.005550739	2.255649208	10394	76	56	21846	TLE4,PTPRM,LHX6,ALX4,RSPO2,PYM1,RND3,ITGB5,IFT57,MSX2,PITX1,CLIC6,RCC2,RPL27A,RPL35,RPS6,HIST1H2AP,ERH,RPL36,RPL37,RPS29,RPL34,UBA52,RPS28,RPS26,RPS21,SEC61G,RPL39,RPL36A,HMGA1,HIST1H1B,NUDC,ATP5L,NDUFB1-PS,PEG10,APP,BARX1,CDKN1C,NDNF,MAP1B,NDUFA3,HMGN2,RPL37A,PLOD2,RPL35A,ATP5K,SNRPG,GBX2,NPM1,SMOC2,HSPD1,FLRT2,NCL,ITM2A,PDIA3,STK26
TF	Factor: E2F; motif: GGCGSG; match class: 0	TF:M00803_0	0.005550739	2.255649208	10394	76	56	21846	TLE4,PTPRM,LHX6,ALX4,RSPO2,PYM1,RND3,ITGB5,IFT57,MSX2,PITX1,CLIC6,RCC2,RPL27A,RPL35,RPS6,HIST1H2AP,ERH,RPL36,RPL37,RPS29,RPL34,UBA52,RPS28,RPS26,RPS21,SEC61G,RPL39,RPL36A,HMGA1,HIST1H1B,NUDC,ATP5L,NDUFB1-PS,PEG10,APP,BARX1,CDKN1C,NDNF,MAP1B,NDUFA3,HMGN2,RPL37A,PLOD2,RPL35A,ATP5K,SNRPG,GBX2,NPM1,SMOC2,HSPD1,FLRT2,NCL,ITM2A,PDIA3,STK26
TF	Factor: Elk-1; motif: NNNNCCGGAARTNN; match class: 1	TF:M00025_1	0.009380208	2.027787516	4270	76	32	21846	PYM1,PITX1,RPL27A,RPS6,ERH,RPL38,RPL36,RPL30,RPL37,RPL27,RPS29,UBA52,RPL6,RPS26,RPS21,SEC61G,RPL39,RPL36A,NUDC,ATP5MD,ATP5L,CDH11,NDNF,RPL37A,ATP5K,SNRPG,HSPA8,GBX2,HSPD1,FLRT2,NCL,PDIA3
TF	Factor: E2F1; motif: NNNNNGCGSSAAAN; match class: 0	TF:M08874_0	0.021692603	1.663688327	5839	76	38	21846	RSPO2,PYM1,RND3,ITGB5,IFT57,PITX1,RCC2,HIST1H2AP,ERH,RPL30,RPL37,RPS29,RPL6,RPS26,RPS21,SEC61G,RPL39,HIST1H1B,TOMM7,PEG10,BARX1,CDKN1C,NDNF,MAP1B,NDUFA3,RPL37A,RPL35A,COX7C,ATP5K,HSPA8,GBX2,NPM1,HSPD1,NCL,PEG3,PDIA3,STK26,FLRT3
TF	Factor: E2F1; motif: NNNNNGCGSSAAAN	TF:M08874	0.021692603	1.663688327	5839	76	38	21846	RSPO2,PYM1,RND3,ITGB5,IFT57,PITX1,RCC2,HIST1H2AP,ERH,RPL30,RPL37,RPS29,RPL6,RPS26,RPS21,SEC61G,RPL39,HIST1H1B,TOMM7,PEG10,BARX1,CDKN1C,NDNF,MAP1B,NDUFA3,RPL37A,RPL35A,COX7C,ATP5K,HSPA8,GBX2,NPM1,HSPD1,NCL,PEG3,PDIA3,STK26,FLRT3
TF	Factor: E2F-1; motif: NKTSSCGC; match class: 0	TF:M00428_0	0.022474751	1.648305118	7899	76	46	21846	TLE4,PTPRM,RSPO2,PYM1,IFT57,MSX2,CLIC6,RCC2,RPL27A,RPL35,HIST1H2AP,ERH,RPL38,RPL36,RPL30,RPL27,RPS29,RPL34,UBA52,RPS28,RPS26,RPS27,RPL36A,HMGA1,NUDC,TOMM7,PRRX1,PEG10,APP,BARX1,CDKN1C,MAP1B,NDUFA3,RPL37A,RPL35A,COX7C,ATP5K,SNRPG,HSPA8,GBX2,NPM1,SMOC2,NCL,PEG3,PDIA3,STK26
TF	Factor: E2F-1; motif: NKTSSCGC	TF:M00428	0.022474751	1.648305118	7899	76	46	21846	TLE4,PTPRM,RSPO2,PYM1,IFT57,MSX2,CLIC6,RCC2,RPL27A,RPL35,HIST1H2AP,ERH,RPL38,RPL36,RPL30,RPL27,RPS29,RPL34,UBA52,RPS28,RPS26,RPS27,RPL36A,HMGA1,NUDC,TOMM7,PRRX1,PEG10,APP,BARX1,CDKN1C,MAP1B,NDUFA3,RPL37A,RPL35A,COX7C,ATP5K,SNRPG,HSPA8,GBX2,NPM1,SMOC2,NCL,PEG3,PDIA3,STK26
TF	Factor: E2F; motif: TTTSGCGC; match class: 0	TF:M00050_0	0.029031039	1.537137415	6154	76	39	21846	TLE4,PTPRM,RSPO2,PYM1,RND3,IFT57,CLIC6,RCC2,RPL35,RPS6,HIST1H2AP,ERH,GM10260,RPL36,RPL30,RPL37,RPS29,RPL6,RPS26,RPL39,RPL36A,HIST1H1B,TOMM7,PRRX1,PEG10,BARX1,CDKN1C,NDNF,NDUFA3,RPL37A,ATP5K,HSPA8,NPM1,SMOC2,HSPD1,FLRT2,NCL,PEG3,PDIA3
TF	Factor: E2F; motif: TTTSGCGC	TF:M00050	0.029031039	1.537137415	6154	76	39	21846	TLE4,PTPRM,RSPO2,PYM1,RND3,IFT57,CLIC6,RCC2,RPL35,RPS6,HIST1H2AP,ERH,GM10260,RPL36,RPL30,RPL37,RPS29,RPL6,RPS26,RPL39,RPL36A,HIST1H1B,TOMM7,PRRX1,PEG10,BARX1,CDKN1C,NDNF,NDUFA3,RPL37A,ATP5K,HSPA8,NPM1,SMOC2,HSPD1,FLRT2,NCL,PEG3,PDIA3
CORUM	SWAP complex	CORUM:161	0.025122236	1.599941704	3	10	2	1057	NPM1,NCL
HP	Symmetrical, oval parietal bone defects	HP:0002695	0.017145246	1.765856289	2	19	2	4380	ALX4,MSX2
